# Reversible disruption of specific transcription factor-DNA interactions using CRISPR/Cas9

**DOI:** 10.1101/282681

**Authors:** Ali Shariati, Antonia Dominguez, Marius Wernig, Lei S. Qi, Jan M. Skotheim

**Affiliations:** Department of Biology, Stanford University, Stanford, CA, 94305, USA; Department of Bioengineering, Stanford University, Stanford, CA 94305, USA; Department of Pathology, Stem Cell Institute, Stanford, CA 94305, USA; Department of Chemical and Systems Biology, Stanford University, Stanford, CA 94305, USA; Stanford ChEM-H, Stanford University, Stanford, CA 94305, USA

## Abstract

The control of gene expression by transcription factor binding sites frequently determines phenotype. However, it is difficult to determine the function of single transcription factor binding sites within larger transcription networks. Here, we use deactivated Cas9 (dCas9) to disrupt binding to specific sites. Since CRISPR guide RNAs are longer than transcription factor binding sites, flanking sequence can be used to target specific sites. Targeting dCas9 to an Oct4 site in the *Nanog* promoter displaced Oct4 from this binding site, reduced *Nanog* expression, and slowed division. In contrast, disrupting the Oct4 binding site adjacent to *Pax6* upregulated its transcription. Thus, we can distinguish between activating and repressing Oct4 binding sites and multiple guide RNA expression allows simultaneous inhibition of multiple binding sites and conditionally-destabilized dCas9 allows rapid reversibility. The method to disrupt specific transcription factor-DNA interactions, termed CRISPRd, is a novel high-throughput approach to systematically interrogate transcription factor binding site function within complex regulatory networks.
