## Supplementary Materials for "Reversible disruption of specific transcription factor-DNA interactions using CRISPR/Cas9"

### Sheet: Sheet1
sgRNA Name	Protospacer	Application	Chromosome	Start	End	Strand
Oct4 Site Nanog-1	GTAATGCAAAAGAAGCTGTA	Blocking Oct4 Site upstream of Nanog	chr6	122707403	122707423	-
Oct4 Site Nanog-2	GACATTGTAATGCAAAAGAAGCTGTA	Blocking Oct4 Site upstream of Nanog	chr6	122707403	122707429	-
Nanog Control 4	GTGAATTCACAGGGCTGGTG	Control sgRNA for targeting sgRNAs	chr6	122707458	122707478	+
Nanog Control 3	TATTCTCCCAGGCACCCAGG	Control sgRNA for targeting sgRNAs	chr6	122707492	122707512	-
Nanog Control 2	GCTTAGACGGCTGAGGCACT	Control sgRNA for targeting sgRNAs	chr6	122706796	122706816	+
Nanog Control 1	GAATGGCTCTTTTTGGTTTG	Control sgRNA for targeting sgRNAs	chr6	122706437	122706457	-
Oct4 Site Utf1-1	GTTGTTATGCTAGTGAAGTGC	Blocking Oct4 Site downstram of Utf1	chr7	139945673	139945693	-
Oct4 Site Utf1-2	GCTTCACTAGCATAACAATGA	Blocking Oct4 Site downstram of Utf1	chr7	139945676	139945696	+
Oct4 Site Utf1-3	GAACAATGACGGCTCATCCTG	Blocking Oct4 Site downstram of Utf1	chr7	139945688	139945708	+
Oct4 Site Nanog-Delete	GCCCACCTGCAGGGTCCACCA	Deletion of Oct4 binding site upstream of Nanog	chr6	122707431	122707451	-
Oct4 Site Pax6	GCAGCTCTGGAATGCGGGAGT	Blocking Oct4 Site near Pax6	Chr2	105677639	105677658	+
