## Supplementary Materials for "Reversible disruption of specific transcription factor-DNA interactions using CRISPR/Cas9"

### Sheet: Sheet1
Primers	Sequence	Application
Oct4SiteNanog-F	GGGTCACCTTACAGCTTCTTTTGCATTA	ChIP-qPCR
Oct4SiteNanog-R	GGGTCACCTTACAGCTTCTTTTGCATTA	ChIP-qPCR
Contrlsg.Nanog-F	GTTTGGGACCAGCTAGAGCA	ChIP-qPCR
Contrlsg.Nanog-R	GCCTCAGCCGTCTAAGCAAT	ChIP-qPCR
Oct4SiteTfe3-F	AAGGAGCGGCCTAAGAACTC	ChIP-qPCR
Oct4SiteTfe3-R	AAGGAGCGGCCTAAGAACTC	ChIP-qPCR
Oct4SiteOct4-F	TTCCAAGTCGCTGCCTTTAT	ChIP-qPCR
Oct4SiteOct4-R	TCCATGAATCTTCCGTTTCC	ChIP-qPCR
Nanog-F	AGGACAGGTTTCAGAAGCAGA	q-RTPCR
Nanog-R	CCATTGCTAGTCTTCAACCACTG	q-RTPCR
Utf1-F	TGTCCCGGTGACTACGTCT	q-RTPCR
Utf1-R	CCCAGAAGTAGCTCCGTCT	q-RTPCR
Utf1_Chip_F1	ACGTGGAGCATCTACGAGGT	ChIP-qPCR
Utf1_Chip_F2	CCATCCCCATCTCAAACCTA	ChIP-qPCR
Utf1_Chip_F3	TTGTGCATCTTTTCGGTGAA	ChIP-qPCR
Utf1_Chip_F4	GGGCTGGCTGGATAAGGTA	ChIP-qPCR
Utf1_Chip_F5	ATACTCTGGGCCGTGTGAAC	ChIP-qPCR
Utf1_Chip_F6_Oct4BS	CCAGCTGCCCAACTAGAACT	ChIP-qPCR
Utf1_Chip_F7	CGGTGGTGCAGACCTTTAAT	ChIP-qPCR
Utf1_Chip_R1	GACTGGGAGTCGTTTCTGGA	ChIP-qPCR
Utf1_Chip_R2	TACCACTCCGCCAAATCTTC	ChIP-qPCR
Utf1_Chip_R3	TCTTAGCCTACCCGCCATC	ChIP-qPCR
Utf1_Chip_R4	GTTCACACGGCCCAGAGTAT	ChIP-qPCR
Utf1_Chip_R5	GTCCCTGAGGACCTTGGAAT	ChIP-qPCR
Utf1_Chip_R6_Oct4BS	GATGGGCCCAGAATTTGTAA	ChIP-qPCR
Utf1_Chip_R7	CCAGTAGCTCAGCCCATACC	ChIP-qPCR
Nanog-Genotype-F	CTTCTTCCATTGCTTAGACGGC	Genotype
Nanog-Genotype-R	GGCTCAAGGCGATAGATTTAAAGGGTAG	Genotype
Pax6-F	CGGGACTTCAGTACCAGGG	q-RTPCR
Pax6-R	GAGTTGGTGTTCTCTCCCCC	q-RTPCR
